# Human-specific NOTCH2NL promotes astrogenesis by expanding proliferative glial progenitor states

**DOI:** 10.64898/2025.12.16.694764

**Authors:** Riina Ishiwatari, Xuanhao D. Sheu, Rintaro Amano, Yuki Y. Yamauchi, Pauline Rouillard, Takuma Kumamoto, Yusuke Kishi, Kazuo Emoto, Ikuo K. Suzuki

## Abstract

The human cerebral cortex contains an unusually large number of glial cells, particularly astrocytes, yet the developmental and genetic mechanisms underlying their expansion remain poorly understood. While human-specific genes have been shown to promote neuronal production during cortical development, whether such genes also regulate gliogenesis has remained unclear. Here, we identify a previously unrecognized role for the human-specific gene family NOTCH2NL in promoting astrocyte-lineage expansion. Reanalysis of human fetal single-cell transcriptomic datasets revealed that NOTCH2NL is robustly expressed along the gliogenic trajectory, from glial intermediate progenitor cells to astrocytes. Functional perturbations in a human astrocyte culture system demonstrated that NOTCH2NL is both required and sufficient for astrocyte proliferation. In vivo overexpression of NOTCH2NLB in the developing mouse cortex shifted progenitor output toward the astrocyte lineage, increasing the astrocyte-to-neuron ratio from the early postnatal period through adulthood. This phenotype was associated with an expansion of proliferative glial progenitors around birth. Single-nucleus transcriptomic profiling further showed that NOTCH2NLB suppresses neuronal gene programs while activating transcriptional modules related to cell proliferation and cellular homeostasis during gliogenesis. Together, these findings indicate that human-specific NOTCH2NL acts at a conserved developmental decision point to amplify astrocyte production. Our study extends the function of NOTCH2NL beyond neurogenesis and suggests that human lineage–specific gene duplications can modulate gliogenesis, providing a developmental mechanism that may have contributed to the coordinated expansion of neuronal and glial populations in the human cortex.
