## Supplementary material for "Human-specific NOTCH2NL promotes astrogenesis by expanding proliferative glial progenitor states": TableS4

### Sheet: 1st Abs
Antibodies	Host	Source	Identifier
GFP	chicken poly	abcam	ab13970
Ki67	rat mono	invitrogen	#14-5698-82
mCherry	rat mono	invitrogen	#M11217
NeuN	mouse mono	MERCK	MAB377
Olig2	goat poly	Funakoshi	AF2418
RFP	rabbit poly	Rockland	600-401-379
Sox9	rabbit poly	Merck Millipore	AB5535
EGFR	rabbit mono	abcam	ab52894
Sox10	goat poly	R&D	AF2864
S100β	rabbit poly	DAKO	Z0311
NOTCH2NL	mouse mono	Santa Cruz	SC-100307

### Sheet: 2nd Abs
Antibodies	Host	Source	Identifier
Alexa Fluor 488 goat anti-mouse	goat	Thermo Fisher (invitrogen,lifetechnologies)	A11029
Alexa Fluor 488 goat anti-rabbit	goat	Thermo Fisher (invitrogen,lifetechnologies)	A11034
Alexa Fluor 555 goat anti-mouse	goat	Thermo Fisher (invitrogen,lifetechnologies)	A21424
Alexa Fluor 555 goat anti-rabbit	goat	Thermo Fisher (invitrogen,lifetechnologies)	A21429
Alexa Fluor 555 goat anti-rat	goat	Thermo Fisher (invitrogen,lifetechnologies)	A21434
Alexa Fluor 647 goat anti-mouse	goat	Thermo Fisher (invitrogen,lifetechnologies)	A21235
Alexa Fluor 647 goat anti-rabbit	goat	Thermo Fisher (invitrogen,lifetechnologies)	A21245
Alexa Fluor 647 goat anti-rat	goat	Thermo Fisher (invitrogen,lifetechnologies)	A21247
Alexa Fluor 405 donkey anti-mouse	donkey	abcam	Ab175659
Alexa Fluor 488 goat anti-chicken	donkey	Jackson immunoresearch	703-545-155
Alexa Fluor 488 donkey anti-rat	donkey	Thermo Fisher (invitrogen,lifetechnologies)	A21208
Alexa Fluor 555 donkey anti-mouse	donkey	Thermo Fisher (invitrogen,lifetechnologies)	A31570
Alexa Fluor 555 donkey anti-rabbit	donkey	Thermo Fisher (invitrogen,lifetechnologies)	A31572
Alexa Fluor 647 donkey anti-goat	donkey	Thermo Fisher (invitrogen,lifetechnologies)	A21447
Alexa Fluor 555 donkey anti-goat	donkey	Thermo Fisher (invitrogen,lifetechnologies)	A21432
Cy3 goat anti-rabbit	goat	Jackson immunoresearch	111-165-144
Cy3 goat anti-rat	goat	Jackson immunoresearch	712-165-153
